# Developmental cell fate choice employs two distinct cis regulatory strategies

**DOI:** 10.1101/2022.06.06.494792

**Authors:** M. Joaquina Delás, Christos M Kalaitzis, Tamara Fawzi, Madeleine Demuth, Isabel Zhang, Hannah T Stuart, Elena Costantini, Kenzo Ivanovitch, Elly M Tanaka, James Briscoe

## Abstract

In many developing tissues the patterns of gene expression that assign cell fate are organised by secreted signals functioning in a graded manner over multiple cell diameters. Cis Regulatory Elements (CREs) interpret these graded inputs to control gene expression. How this is accomplished remains poorly understood. In the neural tube, a gradient of the morphogen Sonic hedgehog allocates neural progenitor identity. Here, we uncover two distinct ways in which CREs translate graded Shh signaling into differential gene expression. In the majority of ventral neural progenitors a common set of CREs are used to control gene activity. These CREs integrate cell type specific inputs to control gene expression. By contrast, the most ventral progenitors use a unique set of CREs. These are established by the pioneer factor FOXA2, paralleling the role of FOXA2 in endoderm. Moreover, FOXA2 binds a subset of the same sites in neural and endoderm cells. Together the data identify distinct cis regulatory strategies for the interpretation of morphogen signaling and raise the possibility of an evolutionarily conserved role for FOXA2-mediated regulatory strategy across tissues.
