## Supplementary material for "Developmental cell fate choice employs two distinct cis regulatory strategies": Oligo_table

### Sheet: qPCR primers
Gene	Sequnece (5'-3')
Actin_F	TGGCTCCTAGCACCATGA
Actin_R	CCACCGATCCACACAGAG
Gli1_F	TTATGGAGCAGCCAGAGAGA
Gli1_R	GAGCCCGCTTCTTTGTTAAT
Patch1_F	TGACAAAGCCGACTACATGC
Patch1_R	AGCGTACTCGATGGGCTCT
Sox2_F	GGCAGCTACAGCATGATGCAGGAGC
Sox2_R	CTGGTCATGGAGTTGTACTGCAGG
Dbx1_F	CTATTTCCCAGCTTCCTCCA
Dbx1_R	GCTTCTGGAACGTCTTCTCC
Pax6_F	ACCCGGCAGAAGATCGTAG
Pax6_R	TTTGCATCTGCATGGGTCT
Nkx6-1F	CCCGGAGTGATGCAGAGT
Nkx6-1R	GAACGTGGGTCTGGTGTGTT
Olig2_F	AGACCGAGCCAACACCAG
Olig2_R	AAGCTCTCGAATGATCCTTCTTT
Nkx2-2_F	CGGACAATGACAAGGAGACC
Nkx2-2_R	GCTTTGGAGAAGAGCACTCG
Tubb3F	CAACAGCACGGCCATCCAGG
Tubb3R	CTTGGGGCCCTGGGCCTCCGA
Evx1_F	AGTACCAGCACAGCAAAGCG
Evx1_R	GGTAAAGGCCGTGCGGTAT
Evx2_F	CGTCTCCTCCGAAATTGCCT
Evx2_R	CTCCGTGTACCCTTTGGCAT
Vsx2_F	GCGTCATGGCTGAGTATGGT
Vsx2_R	TTCGGGTTTAGAAAAGCGCC
Mnx1_F	GTACCTGTCTCGACCCAAGC
Mnx1_R	TTTGGCCTTTTTGCTGCGTT
Sim1_F	CGT CCT CAC AGA CAC AGA ATA C
Sim1_R	CTT CCT GTT GTC CGA GAT AGT G
FoxA2_F	AGCAGAGCCCCAACAAGATG
FoxA2_R	TCTGCCGGTAGAAAGGGAAGA
Arx_F	TTCCAGAAGACGCACTACCC
Arx_R	TCTGTCAGGTCCAGCCTCAT
Shh_F	ACCCCGACATCATATTTAAGGA
Shh_R	TTAACTTGTCTTTGCACCTCTGA

### Sheet: Tn5_assembly
Oligo	Sequence 5' -> 3'
Tn5_1	TCGTCGGCAGCGTCAGATGTGTATAAGAGACAG
Tn5_2_ME_comp	GTCTCGTGGGCTCGGAGATGTGTATAAGAGACAG
TN5MEREV	/5Phos/CTGTCTCTTATACACATCT

### Sheet: CaTS-ATAC_libraryprep
Name	index	sequence 5->3'
Ad1_noMX:		AATGATACGGCGACCACCGAGATCTACACTCGTCGGCAGCGTCAGATGTG
Ad2.1 (TAAGGCGA)	TAAGGCGA	CAAGCAGAAGACGGCATACGAGATTCGCCTTAGTCTCGTGGGCTCGGAGATGT
Ad2.2 (CGTACTAG)	CGTACTAG	CAAGCAGAAGACGGCATACGAGATCTAGTACGGTCTCGTGGGCTCGGAGATGT
Ad2.3 (AGGCAGAA)	AGGCAGAA	CAAGCAGAAGACGGCATACGAGATTTCTGCCTGTCTCGTGGGCTCGGAGATGT
Ad2.4 (TCCTGAGC)	TCCTGAGC	CAAGCAGAAGACGGCATACGAGATGCTCAGGAGTCTCGTGGGCTCGGAGATGT
Ad2.5 (GGACTCCT)	GGACTCCT	CAAGCAGAAGACGGCATACGAGATAGGAGTCCGTCTCGTGGGCTCGGAGATGT
Ad2.6 (TAGGCATG)	TAGGCATG	CAAGCAGAAGACGGCATACGAGATCATGCCTAGTCTCGTGGGCTCGGAGATGT
Ad2.7 (CTCTCTAC)	CTCTCTAC	CAAGCAGAAGACGGCATACGAGATGTAGAGAGGTCTCGTGGGCTCGGAGATGT
Ad2.8 (CAGAGAGG)	CAGAGAGG	CAAGCAGAAGACGGCATACGAGATCCTCTCTGGTCTCGTGGGCTCGGAGATGT
Ad2.9 (GCTACGCT)	GCTACGCT	CAAGCAGAAGACGGCATACGAGATAGCGTAGCGTCTCGTGGGCTCGGAGATGT
Ad2.10 (CGAGGCTG)	CGAGGCTG	CAAGCAGAAGACGGCATACGAGATCAGCCTCGGTCTCGTGGGCTCGGAGATGT
Ad2.11 (AAGAGGCA)	AAGAGGCA	CAAGCAGAAGACGGCATACGAGATTGCCTCTTGTCTCGTGGGCTCGGAGATGT
Ad2.12 (GTAGAGGA)	GTAGAGGA	CAAGCAGAAGACGGCATACGAGATTCCTCTACGTCTCGTGGGCTCGGAGATGT
Ad2.13 (GTCGTGAT)	GTCGTGAT	CAAGCAGAAGACGGCATACGAGATATCACGACGTCTCGTGGGCTCGGAGATGT
Ad2.14 (ACCACTGT)	ACCACTGT	CAAGCAGAAGACGGCATACGAGATACAGTGGTGTCTCGTGGGCTCGGAGATGT
Ad2.15 (TGGATCTG)	TGGATCTG	CAAGCAGAAGACGGCATACGAGATCAGATCCAGTCTCGTGGGCTCGGAGATGT
Ad2.16 (CCGTTTGT)	CCGTTTGT	CAAGCAGAAGACGGCATACGAGATACAAACGGGTCTCGTGGGCTCGGAGATGT
Ad2.17 (TGCTGGGT)	TGCTGGGT	CAAGCAGAAGACGGCATACGAGATACCCAGCAGTCTCGTGGGCTCGGAGATGT
Ad2.18 (GAGGGGTT)	GAGGGGTT	CAAGCAGAAGACGGCATACGAGATAACCCCTCGTCTCGTGGGCTCGGAGATGT
Ad2.19 (AGGTTGGG)	AGGTTGGG	CAAGCAGAAGACGGCATACGAGATCCCAACCTGTCTCGTGGGCTCGGAGATGT
Ad2.20 (GTGTGGTG)	GTGTGGTG	CAAGCAGAAGACGGCATACGAGATCACCACACGTCTCGTGGGCTCGGAGATGT
Ad2.21 (TGGGTTTC)	TGGGTTTC	CAAGCAGAAGACGGCATACGAGATGAAACCCAGTCTCGTGGGCTCGGAGATGT
Ad2.22 (TGGTCACA)	TGGTCACA	CAAGCAGAAGACGGCATACGAGATTGTGACCAGTCTCGTGGGCTCGGAGATGT
Ad2.23 (TTGACCCT)	TTGACCCT	CAAGCAGAAGACGGCATACGAGATAGGGTCAAGTCTCGTGGGCTCGGAGATGT
Ad2.24 (CCACTCCT)	CCACTCCT	CAAGCAGAAGACGGCATACGAGATAGGAGTGGGTCTCGTGGGCTCGGAGATGT
Ad2.25 (ACAAAGTG)	ACAAAGTG	CAAGCAGAAGACGGCATACGAGATCACTTTGTGTCTCGTGGGCTCGGAGATGT
Ad2.26 (TACTTGAA)	TACTTGAA	CAAGCAGAAGACGGCATACGAGATTTCAAGTAGTCTCGTGGGCTCGGAGATGT

### Sheet: BulkATAC_Library_prep
Primer Name	Index (Nextera)	Sequence 5'-3'
Ad1.6_N706	TAGGCATG (i7)	CAAGCAGAAGACGGCATACGAGATCATGCCTAGTCTCGTGGGCTCGGAGATGT
Ad2.1_N501	GCGTAAGA (i5)	AATGATACGGCGACCACCGAGATCTACACGCGTAAGATCGTCGGCAGCGTCAGATGTG
Ad2.2_N502	CTCTCTAT (i5)	AATGATACGGCGACCACCGAGATCTACACCTCTCTATTCGTCGGCAGCGTCAGATGTG
Ad2.3_N503	TATCCTCT (i5)	AATGATACGGCGACCACCGAGATCTACACTATCCTCTTCGTCGGCAGCGTCAGATGTG
Ad2.4_N504	AGAGTAGA (i5)	AATGATACGGCGACCACCGAGATCTACACAGAGTAGATCGTCGGCAGCGTCAGATGTG
Ad2.5_N505	GTAAGGAG (i5)	AATGATACGGCGACCACCGAGATCTACACGTAAGGAGTCGTCGGCAGCGTCAGATGTG
Ad2.6_N506	ACTGCATA (i5)	AATGATACGGCGACCACCGAGATCTACACACTGCATATCGTCGGCAGCGTCAGATGTG
